# ChatMDV: Democratising Bioinformatics Analysis Using Large Language Models

**DOI:** 10.1101/2025.08.26.671083

**Authors:** Maria Kiourlappou, Peter Todd, Yaxuan Kong, Jayesh Hire, Sibgathullah Furquan Nawab Mohammed, Martin Sergeant, Stefan Zohren, Jim Hughes, Stephen Taylor

## Abstract

**Background:** The rapid advancement in single-cell, spatial omics, imaging, and genomic technologies requires robust analytical and visualisation platforms capable of managing complex biological data. Tools such as Multi-Dimensional Viewer (MDV) offer comprehensive interfaces for data exploration, but still require manual configuration and computational expertise to generate visualisation outputs, limiting accessibility for many users.

**Results:** We present ChatMDV, a natural language interface integrated with MDV that allows users to generate high-quality interactive visualisations through natural language commands. ChatMDV employs a retrieval-augmented generation (RAG) pipeline combined with large language models (LLMs) to translate user queries into reproducible Python code and interactive output. This approach enables exploratory and targeted analysis in diverse biological domains. We demonstrate ChatMDV’s capabilities using three datasets of increasing complexity: the Peripheral Blood Mononuclear Cells 3K (PBMC3K) dataset, the lung cancer atlas dataset hosted at the Human Cell Atlas and the longitudinal TAURUS study single-cell RNA-sequencing (scRNA-seq) dataset.

**Conclusions:** By bridging the gap between natural language processing and bioinformatics visualisation, ChatMDV reduces technical barriers, enhances reproducibility, and supports more inclusive scientific inquiry. Its modular design and adherence to FAIR (Findability, Accessibility, Interoperability, and Reuse) principles make it a scalable and adaptable framework for accelerating biological data analysis.

**Key Points:**

- ChatMDV enables users to create interactive visualisations from biological datasets using natural language.
- The system combines large language models with MDV’s graphical platform to simplify data exploration.
- It supports reproducibility, adaptability, and FAIR data practices, making it suitable for a wide range of users and use cases.
