## Supplementary File 1 for "ChatMDV: Democratising Bioinformatics Analysis Using Large Language Models"

### Sheet: PBMC3K
Question ID	Question for evaluation	Complexity score
Q1	Show a UMAP plot colored by Leiden clusters.	2
Q2	Show the expression pattern of RALY on the UMAP plot.	3
Q3	Compare the expression of NKG7 and GNLY across Leiden clusters using a heatmap.	1
Q4	Generate a violin plot of CD19 expression across Leiden clusters.	1
Q5	Create a histogram of the percentage of mitochondrial gene expression.	1
Q6	How many cells are in each Leiden cluster?	2
Q7	Plot the distribution of the number of genes per cell and the total counts per Leiden cluster.	3
Q8	Show a scatter plot of the number of genes per cell versus percent mitochondrial genes.	1
Q9	Plot the first three PCA components of the PBMC3K dataset.	2
Q10	Which Leiden cluster expresses GNLY the most?	2

### Sheet: LUNG
Question ID	Question for evaluation	Complexity score
Q1	Plot the expression of ENSG00000179344 in alveolar macrophages grouped by smoking history.	5
Q2	Show a UMAP of lung cells colored by their annotation.	2
Q3	Track changes in ENSG00000107796 expression across fibroblasts in donors with and without fibrotic lung changes.	5
Q4	Assess the frequency of multiciliated cells in upper vs lower lung regions.	2
Q5	Summarize cell type composition per tissue level using stacked bar plots.	1
Q6	Show a violin plot of ENSG00000182165 expression in monocytes across donors with and without respiratory pathology.	4
Q7	Plot typical oncogenes (ENSG00000146648 ENSG00000133703 ENSG00000171094) across epithelial cell subtypes in upper and lower airways.	5
Q8	Plot a violin plot of surfactant gene expression in alveolar type II cells across different regions of the lung.	6
Q9	Track the expression of extracellular matrix remodeling genes (eg ENSG00000100985 ENSG00000102265) across fibroblast subtypes in fibrotic vs normal tissue using a multi line plot.	5
Q10	Use a UMAP plot to visualise sample clustering colored by the tissue sampling method.	2

### Sheet: TAURUS
Question ID	Question for evaluation	Complexity score
Q1	Show a UMAP plot colored by patient ID.	2
Q2	Look at the distribution of gene expression for RPS27 on the UMAP plot filtered by B cells.	5
Q3	Create a heat map depicting TNFRSF13C MS4A1 and CD22 across different cell types.	2
Q4	Compare inflammation severity scores across different patients filtered by disease and remission status.	3
Q5	Does the IFN-response gene signature (ISG15 CXCL10) show enrichment in any Myeloid cell subsets after treatment in non remission patients?	5
Q6	What changes in cell states occur between baseline and post-treatment?	2
Q7	For each demographic category show the frequency of treatment responses.	3
Q8	Show proportions of IFN-responsive fibroblast cells across inflamed and non-inflamed Crohn's disease samples.	4
Q9	Compare the relative proportions of B cell subtypes before and after anti-TNF treatment in remission and nonremission patients.	4
Q10	Track how plasmablast levels using expression markers such as CD19 and CD27 change from before to after treatment in Crohn's disease patients for patients in remission and non remission.	5

### Sheet: Complexity score analysis
Dataset	Question for evaluation	Complexity score	Type of graph not stated	Exact parameters not stated	Dataset linking required	More than one graphs required	Data filtering required	Knowledge outside dataset required	Parameter mapping required
PBMC3K	Show a UMAP plot colored by Leiden clusters.	2	x	x
PBMC3K	Show the expression pattern of RALY on the UMAP plot.	3	x	x	x
PBMC3K	Compare the expression of NKG7 and GNLY across Leiden clusters using a heatmap.	1			x
PBMC3K	Generate a violin plot of CD19 expression across Leiden clusters.	1			x
PBMC3K	Create a histogram of the percentage of mitochondrial gene expression.	1		x
PBMC3K	How many cells are in each Leiden cluster?	2	x	x
PBMC3K	Plot the distribution of the number of genes per cell and the total counts per Leiden cluster.	3	x	x		x
PBMC3K	Show a scatter plot of the number of genes per cell versus percent mitochondrial genes.	1		x
PBMC3K	Plot the first three PCA components of the PBMC3K dataset.	2	x	x
PBMC3K	Which Leiden cluster expresses GNLY the most?	2	x		x
LUNG	Plot the expression of ENSG00000179344 in alveolar macrophages grouped by smoking history.	5	x	x	x	x	x
LUNG	Show a UMAP of lung cells colored by their annotation.	2	x	x
LUNG	Track changes in ENSG00000107796 expression across fibroblasts in donors with and without fibrotic lung changes.	5	x	x	x	x	x
LUNG	Assess the frequency of multiciliated cells in upper vs lower lung regions.	2	x	x
LUNG	Summarize cell type composition per tissue level using stacked bar plots.	1		x
LUNG	Show a violin plot of ENSG00000182165 expression in monocytes across donors with and without respiratory pathology.	4		x	x	x	x
LUNG	Plot typical oncogenes (ENSG00000146648 ENSG00000133703 ENSG00000171094) across epithelial cell subtypes in upper and lower airways.	5	x	x	x	x	x
LUNG	Plot a violin plot of surfactant gene expression in alveolar type II cells across different regions of the lung.	6		x	x	x	x	x	x
LUNG	Track the expression of extracellular matrix remodeling genes (eg ENSG00000100985 ENSG00000102265) across fibroblast subtypes in fibrotic vs normal tissue using a multi line plot.	5	x	x	x	x	x
LUNG	Use a UMAP plot to visualise sample clustering colored by the tissue sampling method.	2	x	x
TAURUS	Show a UMAP plot colored by patient ID.	2	x	x
TAURUS	Look at the distribution of gene expression for RPS27 on the UMAP plot filtered by B cells.	5	x	x	x	x	x
TAURUS	Create a heat map depicting TNFRSF13C MS4A1 and CD22 across different cell types.	2		x	x
TAURUS	Compare inflammation severity scores across different patients filtered by disease and remission status.	3	x			x	x
TAURUS	Does the IFN-response gene signature (ISG15 CXCL10) show enrichment in any Myeloid cell subsets after treatment in non remission patients?	5	x	x	x	x	x
TAURUS	What changes in cell states occur between baseline and post-treatment?	2	x	x
TAURUS	For each demographic category show the frequency of treatment responses.	3	x	x		x
TAURUS	Show proportions of IFN-responsive fibroblast cells across inflamed and non-inflamed Crohn's disease samples.	4	x	x		x	x
TAURUS	Compare the relative proportions of B cell subtypes before and after anti-TNF treatment in remission and nonremission patients.	4	x	x		x	x
TAURUS	Track how plasmablast levels using expression markers such as CD19 and CD27 change from before to after treatment in Crohn's disease patients for patients in remission and non remission.	5	x	x	x	x	x
