## Supplementary File 3 for "ChatMDV: Democratising Bioinformatics Analysis Using Large Language Models"

### Sheet: PBMC3K
Question	Rating 5	Rating 4	Rating 3	Rating 2	Rating 1
Show a UMAP plot colored by Leiden clusters.	1
Show a UMAP plot colored by Leiden clusters.	1
Show a UMAP plot colored by Leiden clusters.	1
Show a UMAP plot colored by Leiden clusters.	1
Show a UMAP plot colored by Leiden clusters.	1
Show a UMAP plot colored by Leiden clusters.	1
Show a UMAP plot colored by Leiden clusters.	1
Show a UMAP plot colored by Leiden clusters.	1
Show a UMAP plot colored by Leiden clusters.	1
Show a UMAP plot colored by Leiden clusters.	1
Results	10	0	0	0	0
Show the expression pattern of RALY on the UMAP plot.	1
Show the expression pattern of RALY on the UMAP plot.	1
Show the expression pattern of RALY on the UMAP plot.	1
Show the expression pattern of RALY on the UMAP plot.	1
Show the expression pattern of RALY on the UMAP plot.	1
Show the expression pattern of RALY on the UMAP plot.	1
Show the expression pattern of RALY on the UMAP plot.	1
Show the expression pattern of RALY on the UMAP plot.	1
Show the expression pattern of RALY on the UMAP plot.	1
Show the expression pattern of RALY on the UMAP plot.	1
Results	10	0	0	0	0
Compare the expression of NKG7 and GNLY across Leiden clusters using a heatmap.	1
Compare the expression of NKG7 and GNLY across Leiden clusters using a heatmap.	1
Compare the expression of NKG7 and GNLY across Leiden clusters using a heatmap.	1
Compare the expression of NKG7 and GNLY across Leiden clusters using a heatmap.	1
Compare the expression of NKG7 and GNLY across Leiden clusters using a heatmap.	1
Compare the expression of NKG7 and GNLY across Leiden clusters using a heatmap.	1
Compare the expression of NKG7 and GNLY across Leiden clusters using a heatmap.	1
Compare the expression of NKG7 and GNLY across Leiden clusters using a heatmap.	1
Compare the expression of NKG7 and GNLY across Leiden clusters using a heatmap.	1
Compare the expression of NKG7 and GNLY across Leiden clusters using a heatmap.	1
Results	10	0	0	0	0
Generate a violin plot of CD19 expression across Leiden clusters.	1
Generate a violin plot of CD19 expression across Leiden clusters.	1
Generate a violin plot of CD19 expression across Leiden clusters.	1
Generate a violin plot of CD19 expression across Leiden clusters.	1
Generate a violin plot of CD19 expression across Leiden clusters.	1
Generate a violin plot of CD19 expression across Leiden clusters.	1
Generate a violin plot of CD19 expression across Leiden clusters.	1
Generate a violin plot of CD19 expression across Leiden clusters.	1
Generate a violin plot of CD19 expression across Leiden clusters.	1
Generate a violin plot of CD19 expression across Leiden clusters.	1
Results	10	0	0	0	0
Create a histogram of the percentage of mitochondrial gene expression.	1
Create a histogram of the percentage of mitochondrial gene expression.	1
Create a histogram of the percentage of mitochondrial gene expression.	1
Create a histogram of the percentage of mitochondrial gene expression.	1
Create a histogram of the percentage of mitochondrial gene expression.	1
Create a histogram of the percentage of mitochondrial gene expression.	1
Create a histogram of the percentage of mitochondrial gene expression.	1
Create a histogram of the percentage of mitochondrial gene expression.	1
Create a histogram of the percentage of mitochondrial gene expression.	1
Create a histogram of the percentage of mitochondrial gene expression.	1
Results	10	0	0	0	0
How many cells are in each Leiden cluster?	1
How many cells are in each Leiden cluster?	1
How many cells are in each Leiden cluster?	1
How many cells are in each Leiden cluster?	1
How many cells are in each Leiden cluster?	1
How many cells are in each Leiden cluster?	1
How many cells are in each Leiden cluster?	1
How many cells are in each Leiden cluster?	1
How many cells are in each Leiden cluster?	1
How many cells are in each Leiden cluster?	1
Results	10	0	0	0	0
Plot the distribution of the number of genes per cell and the total counts per Leiden cluster.			1
Plot the distribution of the number of genes per cell and the total counts per Leiden cluster.	1
Plot the distribution of the number of genes per cell and the total counts per Leiden cluster.	1
Plot the distribution of the number of genes per cell and the total counts per Leiden cluster.			1
Plot the distribution of the number of genes per cell and the total counts per Leiden cluster.	1
Plot the distribution of the number of genes per cell and the total counts per Leiden cluster.	1
Plot the distribution of the number of genes per cell and the total counts per Leiden cluster.	1
Plot the distribution of the number of genes per cell and the total counts per Leiden cluster.	1
Plot the distribution of the number of genes per cell and the total counts per Leiden cluster.			1
Plot the distribution of the number of genes per cell and the total counts per Leiden cluster.	1
Results	7	0	3	0	0
Show a scatter plot of the number of genes per cell versus percent mitochondrial genes.	1
Show a scatter plot of the number of genes per cell versus percent mitochondrial genes.	1
Show a scatter plot of the number of genes per cell versus percent mitochondrial genes.	1
Show a scatter plot of the number of genes per cell versus percent mitochondrial genes.	1
Show a scatter plot of the number of genes per cell versus percent mitochondrial genes.	1
Show a scatter plot of the number of genes per cell versus percent mitochondrial genes.	1
Show a scatter plot of the number of genes per cell versus percent mitochondrial genes.	1
Show a scatter plot of the number of genes per cell versus percent mitochondrial genes.	1
Show a scatter plot of the number of genes per cell versus percent mitochondrial genes.	1
Show a scatter plot of the number of genes per cell versus percent mitochondrial genes.	1
Results	10	0	0	0	0
Plot the first three PCA components of the PBMC3K dataset.	1
Plot the first three PCA components of the PBMC3K dataset.	1
Plot the first three PCA components of the PBMC3K dataset.	1
Plot the first three PCA components of the PBMC3K dataset.	1
Plot the first three PCA components of the PBMC3K dataset.	1
Plot the first three PCA components of the PBMC3K dataset.	1
Plot the first three PCA components of the PBMC3K dataset.	1
Plot the first three PCA components of the PBMC3K dataset.	1
Plot the first three PCA components of the PBMC3K dataset.	1
Plot the first three PCA components of the PBMC3K dataset.	1
Results	10	0	0	0	0
Which Leiden cluster expresses GNLY the most?	1
Which Leiden cluster expresses GNLY the most?	1
Which Leiden cluster expresses GNLY the most?	1
Which Leiden cluster expresses GNLY the most?	1
Which Leiden cluster expresses GNLY the most?	1
Which Leiden cluster expresses GNLY the most?	1
Which Leiden cluster expresses GNLY the most?	1
Which Leiden cluster expresses GNLY the most?	1
Which Leiden cluster expresses GNLY the most?	1
Which Leiden cluster expresses GNLY the most?	1
Results	10	0	0	0	0

### Sheet: LUNG
Question	Rating 5	Rating 4	Rating 3	Rating 2	Rating 1
Plot the expression of ENSG00000179344 in alveolar macrophages grouped by smoking history.			1
Plot the expression of ENSG00000179344 in alveolar macrophages grouped by smoking history.	1
Plot the expression of ENSG00000179344 in alveolar macrophages grouped by smoking history.					1
Plot the expression of ENSG00000179344 in alveolar macrophages grouped by smoking history.	1
Plot the expression of ENSG00000179344 in alveolar macrophages grouped by smoking history.			1
Plot the expression of ENSG00000179344 in alveolar macrophages grouped by smoking history.	1
Plot the expression of ENSG00000179344 in alveolar macrophages grouped by smoking history.	1
Plot the expression of ENSG00000179344 in alveolar macrophages grouped by smoking history.	1
Plot the expression of ENSG00000179344 in alveolar macrophages grouped by smoking history.	1
Plot the expression of ENSG00000179344 in alveolar macrophages grouped by smoking history.	1
Results	7	0	2	0	1
Show a UMAP of lung cells colored by their annotation.	1
Show a UMAP of lung cells colored by their annotation.	1
Show a UMAP of lung cells colored by their annotation.	1
Show a UMAP of lung cells colored by their annotation.	1
Show a UMAP of lung cells colored by their annotation.	1
Show a UMAP of lung cells colored by their annotation.	1
Show a UMAP of lung cells colored by their annotation.	1
Show a UMAP of lung cells colored by their annotation.	1
Show a UMAP of lung cells colored by their annotation.	1
Show a UMAP of lung cells colored by their annotation.	1
Results	10	0	0	0	0
Track changes in ENSG00000107796 expression across fibroblasts in donors with and without fibrotic lung changes.	1
Track changes in ENSG00000107796 expression across fibroblasts in donors with and without fibrotic lung changes.	1
Track changes in ENSG00000107796 expression across fibroblasts in donors with and without fibrotic lung changes.	1
Track changes in ENSG00000107796 expression across fibroblasts in donors with and without fibrotic lung changes.	1
Track changes in ENSG00000107796 expression across fibroblasts in donors with and without fibrotic lung changes.	1
Track changes in ENSG00000107796 expression across fibroblasts in donors with and without fibrotic lung changes.	1
Track changes in ENSG00000107796 expression across fibroblasts in donors with and without fibrotic lung changes.	1
Track changes in ENSG00000107796 expression across fibroblasts in donors with and without fibrotic lung changes.	1
Track changes in ENSG00000107796 expression across fibroblasts in donors with and without fibrotic lung changes.	1
Track changes in ENSG00000107796 expression across fibroblasts in donors with and without fibrotic lung changes.	1
Results	10	0	0	0	0
Assess the frequency of multiciliated cells in upper vs lower lung regions.			1
Assess the frequency of multiciliated cells in upper vs lower lung regions.				1
Assess the frequency of multiciliated cells in upper vs lower lung regions.				1
Assess the frequency of multiciliated cells in upper vs lower lung regions.	1
Assess the frequency of multiciliated cells in upper vs lower lung regions.	1
Assess the frequency of multiciliated cells in upper vs lower lung regions.	1
Assess the frequency of multiciliated cells in upper vs lower lung regions.			1
Assess the frequency of multiciliated cells in upper vs lower lung regions.	1
Assess the frequency of multiciliated cells in upper vs lower lung regions.	1
Assess the frequency of multiciliated cells in upper vs lower lung regions.	1
Results	6	0	2	2	0
Summarize cell type composition per tissue level using stacked bar plots.	1
Summarize cell type composition per tissue level using stacked bar plots.	1
Summarize cell type composition per tissue level using stacked bar plots.	1
Summarize cell type composition per tissue level using stacked bar plots.	1
Summarize cell type composition per tissue level using stacked bar plots.	1
Summarize cell type composition per tissue level using stacked bar plots.	1
Summarize cell type composition per tissue level using stacked bar plots.	1
Summarize cell type composition per tissue level using stacked bar plots.	1
Summarize cell type composition per tissue level using stacked bar plots.	1
Summarize cell type composition per tissue level using stacked bar plots.	1
Results	10	0	0	0	0
Show a violin plot of ENSG00000182165 expression in monocytes across donors with and without respiratory pathology.	1
Show a violin plot of ENSG00000182165 expression in monocytes across donors with and without respiratory pathology.			1
Show a violin plot of ENSG00000182165 expression in monocytes across donors with and without respiratory pathology.			1
Show a violin plot of ENSG00000182165 expression in monocytes across donors with and without respiratory pathology.			1
Show a violin plot of ENSG00000182165 expression in monocytes across donors with and without respiratory pathology.	1
Show a violin plot of ENSG00000182165 expression in monocytes across donors with and without respiratory pathology.			1
Show a violin plot of ENSG00000182165 expression in monocytes across donors with and without respiratory pathology.			1
Show a violin plot of ENSG00000182165 expression in monocytes across donors with and without respiratory pathology.			1
Show a violin plot of ENSG00000182165 expression in monocytes across donors with and without respiratory pathology.	1
Show a violin plot of ENSG00000182165 expression in monocytes across donors with and without respiratory pathology.			1
Results	3	0	7	0	0
Plot typical oncogenes (ENSG00000146648 ENSG00000133703 ENSG00000171094) across epithelial cell subtypes in upper and lower airways.	1
Plot typical oncogenes (ENSG00000146648 ENSG00000133703 ENSG00000171094) across epithelial cell subtypes in upper and lower airways.	1
Plot typical oncogenes (ENSG00000146648 ENSG00000133703 ENSG00000171094) across epithelial cell subtypes in upper and lower airways.	1
Plot typical oncogenes (ENSG00000146648 ENSG00000133703 ENSG00000171094) across epithelial cell subtypes in upper and lower airways.	1
Plot typical oncogenes (ENSG00000146648 ENSG00000133703 ENSG00000171094) across epithelial cell subtypes in upper and lower airways.	1
Plot typical oncogenes (ENSG00000146648 ENSG00000133703 ENSG00000171094) across epithelial cell subtypes in upper and lower airways.	1
Plot typical oncogenes (ENSG00000146648 ENSG00000133703 ENSG00000171094) across epithelial cell subtypes in upper and lower airways.	1
Plot typical oncogenes (ENSG00000146648 ENSG00000133703 ENSG00000171094) across epithelial cell subtypes in upper and lower airways.			1
Plot typical oncogenes (ENSG00000146648 ENSG00000133703 ENSG00000171094) across epithelial cell subtypes in upper and lower airways.	1
Plot typical oncogenes (ENSG00000146648 ENSG00000133703 ENSG00000171094) across epithelial cell subtypes in upper and lower airways.	1
Results	9	0	1	0	0
Plot a violin plot of surfactant gene expression in alveolar type II cells across different regions of the lung.	1
Plot a violin plot of surfactant gene expression in alveolar type II cells across different regions of the lung.	1
Plot a violin plot of surfactant gene expression in alveolar type II cells across different regions of the lung.	1
Plot a violin plot of surfactant gene expression in alveolar type II cells across different regions of the lung.	1
Plot a violin plot of surfactant gene expression in alveolar type II cells across different regions of the lung.	1
Plot a violin plot of surfactant gene expression in alveolar type II cells across different regions of the lung.	1
Plot a violin plot of surfactant gene expression in alveolar type II cells across different regions of the lung.	1
Plot a violin plot of surfactant gene expression in alveolar type II cells across different regions of the lung.	1
Plot a violin plot of surfactant gene expression in alveolar type II cells across different regions of the lung.	1
Plot a violin plot of surfactant gene expression in alveolar type II cells across different regions of the lung.	1
Results	10	0	0	0	0
Track the expression of extracellular matrix remodeling genes (eg ENSG00000100985 ENSG00000102265) across fibroblast subtypes in fibrotic vs normal tissue using a multi line plot.			1
Track the expression of extracellular matrix remodeling genes (eg ENSG00000100985 ENSG00000102265) across fibroblast subtypes in fibrotic vs normal tissue using a multi line plot.			1
Track the expression of extracellular matrix remodeling genes (eg ENSG00000100985 ENSG00000102265) across fibroblast subtypes in fibrotic vs normal tissue using a multi line plot.	1
Track the expression of extracellular matrix remodeling genes (eg ENSG00000100985 ENSG00000102265) across fibroblast subtypes in fibrotic vs normal tissue using a multi line plot.	1
Track the expression of extracellular matrix remodeling genes (eg ENSG00000100985 ENSG00000102265) across fibroblast subtypes in fibrotic vs normal tissue using a multi line plot.					1
Track the expression of extracellular matrix remodeling genes (eg ENSG00000100985 ENSG00000102265) across fibroblast subtypes in fibrotic vs normal tissue using a multi line plot.					1
Track the expression of extracellular matrix remodeling genes (eg ENSG00000100985 ENSG00000102265) across fibroblast subtypes in fibrotic vs normal tissue using a multi line plot.	1
Track the expression of extracellular matrix remodeling genes (eg ENSG00000100985 ENSG00000102265) across fibroblast subtypes in fibrotic vs normal tissue using a multi line plot.					1
Track the expression of extracellular matrix remodeling genes (eg ENSG00000100985 ENSG00000102265) across fibroblast subtypes in fibrotic vs normal tissue using a multi line plot.					1
Track the expression of extracellular matrix remodeling genes (eg ENSG00000100985 ENSG00000102265) across fibroblast subtypes in fibrotic vs normal tissue using a multi line plot.	1
Results	4	0	2	0	4
Use a UMAP plot to visualise sample clustering colored by the tissue sampling method.	1
Use a UMAP plot to visualise sample clustering colored by the tissue sampling method.	1
Use a UMAP plot to visualise sample clustering colored by the tissue sampling method.	1
Use a UMAP plot to visualise sample clustering colored by the tissue sampling method.	1
Use a UMAP plot to visualise sample clustering colored by the tissue sampling method.	1
Use a UMAP plot to visualise sample clustering colored by the tissue sampling method.	1
Use a UMAP plot to visualise sample clustering colored by the tissue sampling method.	1
Use a UMAP plot to visualise sample clustering colored by the tissue sampling method.	1
Use a UMAP plot to visualise sample clustering colored by the tissue sampling method.	1
Use a UMAP plot to visualise sample clustering colored by the tissue sampling method.	1
Results	10	0	0	0	0

### Sheet: TAURUS
Question	Rating 5	Rating 4	Rating 3	Rating 2	Rating 1
Show a UMAP plot colored by patient ID.	1
Show a UMAP plot colored by patient ID.	1
Show a UMAP plot colored by patient ID.	1
Show a UMAP plot colored by patient ID.	1
Show a UMAP plot colored by patient ID.	1
Show a UMAP plot colored by patient ID.	1
Show a UMAP plot colored by patient ID.	1
Show a UMAP plot colored by patient ID.	1
Show a UMAP plot colored by patient ID.	1
Show a UMAP plot colored by patient ID.	1
Results	10	0	0	0	0
Look at the distribution of gene expression for RPS27 on the UMAP plot filtered by B cells.	1
Look at the distribution of gene expression for RPS27 on the UMAP plot filtered by B cells.	1
Look at the distribution of gene expression for RPS27 on the UMAP plot filtered by B cells.					1
Look at the distribution of gene expression for RPS27 on the UMAP plot filtered by B cells.	1
Look at the distribution of gene expression for RPS27 on the UMAP plot filtered by B cells.	1
Look at the distribution of gene expression for RPS27 on the UMAP plot filtered by B cells.			1
Look at the distribution of gene expression for RPS27 on the UMAP plot filtered by B cells.	1
Look at the distribution of gene expression for RPS27 on the UMAP plot filtered by B cells.	1
Look at the distribution of gene expression for RPS27 on the UMAP plot filtered by B cells.	1
Look at the distribution of gene expression for RPS27 on the UMAP plot filtered by B cells.	1
Results	8	0	1	0	1
Create a heat map depicting TNFRSF13C MS4A1 and CD22 across different cell types.	1
Create a heat map depicting TNFRSF13C MS4A1 and CD22 across different cell types.	1
Create a heat map depicting TNFRSF13C MS4A1 and CD22 across different cell types.	1
Create a heat map depicting TNFRSF13C MS4A1 and CD22 across different cell types.	1
Create a heat map depicting TNFRSF13C MS4A1 and CD22 across different cell types.	1
Create a heat map depicting TNFRSF13C MS4A1 and CD22 across different cell types.	1
Create a heat map depicting TNFRSF13C MS4A1 and CD22 across different cell types.	1
Create a heat map depicting TNFRSF13C MS4A1 and CD22 across different cell types.	1
Create a heat map depicting TNFRSF13C MS4A1 and CD22 across different cell types.	1
Create a heat map depicting TNFRSF13C MS4A1 and CD22 across different cell types.	1
Results	10	0	0	0	0
Compare inflammation severity scores across different patients filtered by disease and remission status.	1
Compare inflammation severity scores across different patients filtered by disease and remission status.	1
Compare inflammation severity scores across different patients filtered by disease and remission status.	1
Compare inflammation severity scores across different patients filtered by disease and remission status.	1
Compare inflammation severity scores across different patients filtered by disease and remission status.	1
Compare inflammation severity scores across different patients filtered by disease and remission status.	1
Compare inflammation severity scores across different patients filtered by disease and remission status.	1
Compare inflammation severity scores across different patients filtered by disease and remission status.	1
Compare inflammation severity scores across different patients filtered by disease and remission status.	1
Compare inflammation severity scores across different patients filtered by disease and remission status.	1
Results	10	0	0	0	0
Does the IFN-response gene signature (ISG15 CXCL10) show enrichment in any Myeloid cell subsets after treatment in non remission patients?	1
Does the IFN-response gene signature (ISG15 CXCL10) show enrichment in any Myeloid cell subsets after treatment in non remission patients?	1
Does the IFN-response gene signature (ISG15 CXCL10) show enrichment in any Myeloid cell subsets after treatment in non remission patients?	1
Does the IFN-response gene signature (ISG15 CXCL10) show enrichment in any Myeloid cell subsets after treatment in non remission patients?	1
Does the IFN-response gene signature (ISG15 CXCL10) show enrichment in any Myeloid cell subsets after treatment in non remission patients?			1
Does the IFN-response gene signature (ISG15 CXCL10) show enrichment in any Myeloid cell subsets after treatment in non remission patients?	1
Does the IFN-response gene signature (ISG15 CXCL10) show enrichment in any Myeloid cell subsets after treatment in non remission patients?	1
Does the IFN-response gene signature (ISG15 CXCL10) show enrichment in any Myeloid cell subsets after treatment in non remission patients?	1
Does the IFN-response gene signature (ISG15 CXCL10) show enrichment in any Myeloid cell subsets after treatment in non remission patients?	1
Does the IFN-response gene signature (ISG15 CXCL10) show enrichment in any Myeloid cell subsets after treatment in non remission patients?	1
Results	9	0	1	0	0
What changes in cell states occur between baseline and post-treatment?	1
What changes in cell states occur between baseline and post-treatment?	1
What changes in cell states occur between baseline and post-treatment?	1
What changes in cell states occur between baseline and post-treatment?					1
What changes in cell states occur between baseline and post-treatment?					1
What changes in cell states occur between baseline and post-treatment?	1
What changes in cell states occur between baseline and post-treatment?	1
What changes in cell states occur between baseline and post-treatment?					1
What changes in cell states occur between baseline and post-treatment?	1
What changes in cell states occur between baseline and post-treatment?	1
Results	7	0	0	0	3
For each demographic category show the frequency of treatment responses.	1
For each demographic category show the frequency of treatment responses.	1
For each demographic category show the frequency of treatment responses.	1
For each demographic category show the frequency of treatment responses.	1
For each demographic category show the frequency of treatment responses.	1
For each demographic category show the frequency of treatment responses.	1
For each demographic category show the frequency of treatment responses.	1
For each demographic category show the frequency of treatment responses.	1
For each demographic category show the frequency of treatment responses.	1
For each demographic category show the frequency of treatment responses.	1
Results	10	0	0	0	0
Show proportions of IFN-responsive fibroblast cells across inflamed and non-inflamed Crohn's disease samples.		1
Show proportions of IFN-responsive fibroblast cells across inflamed and non-inflamed Crohn's disease samples.		1
Show proportions of IFN-responsive fibroblast cells across inflamed and non-inflamed Crohn's disease samples.		1
Show proportions of IFN-responsive fibroblast cells across inflamed and non-inflamed Crohn's disease samples.		1
Show proportions of IFN-responsive fibroblast cells across inflamed and non-inflamed Crohn's disease samples.		1
Show proportions of IFN-responsive fibroblast cells across inflamed and non-inflamed Crohn's disease samples.		1
Show proportions of IFN-responsive fibroblast cells across inflamed and non-inflamed Crohn's disease samples.		1
Show proportions of IFN-responsive fibroblast cells across inflamed and non-inflamed Crohn's disease samples.		1
Show proportions of IFN-responsive fibroblast cells across inflamed and non-inflamed Crohn's disease samples.		1
Show proportions of IFN-responsive fibroblast cells across inflamed and non-inflamed Crohn's disease samples.		1
Results	0	10	0	0	0
Compare the relative proportions of B cell subtypes before and after anti-TNF treatment in remission and nonremission patients.	1
Compare the relative proportions of B cell subtypes before and after anti-TNF treatment in remission and nonremission patients.	1
Compare the relative proportions of B cell subtypes before and after anti-TNF treatment in remission and nonremission patients.	1
Compare the relative proportions of B cell subtypes before and after anti-TNF treatment in remission and nonremission patients.	1
Compare the relative proportions of B cell subtypes before and after anti-TNF treatment in remission and nonremission patients.	1
Compare the relative proportions of B cell subtypes before and after anti-TNF treatment in remission and nonremission patients.	1
Compare the relative proportions of B cell subtypes before and after anti-TNF treatment in remission and nonremission patients.		1
Compare the relative proportions of B cell subtypes before and after anti-TNF treatment in remission and nonremission patients.	1
Compare the relative proportions of B cell subtypes before and after anti-TNF treatment in remission and nonremission patients.	1
Compare the relative proportions of B cell subtypes before and after anti-TNF treatment in remission and nonremission patients.	1
Results	9	1	0	0	0
Track how plasmablast levels using expression markers such as CD19 and CD27 change from before to after treatment in Crohn's disease patients for patients in remission and non remission.		1
Track how plasmablast levels using expression markers such as CD19 and CD27 change from before to after treatment in Crohn's disease patients for patients in remission and non remission.		1
Track how plasmablast levels using expression markers such as CD19 and CD27 change from before to after treatment in Crohn's disease patients for patients in remission and non remission.		1
Track how plasmablast levels using expression markers such as CD19 and CD27 change from before to after treatment in Crohn's disease patients for patients in remission and non remission.			1
Track how plasmablast levels using expression markers such as CD19 and CD27 change from before to after treatment in Crohn's disease patients for patients in remission and non remission.		1
Track how plasmablast levels using expression markers such as CD19 and CD27 change from before to after treatment in Crohn's disease patients for patients in remission and non remission.			1
Track how plasmablast levels using expression markers such as CD19 and CD27 change from before to after treatment in Crohn's disease patients for patients in remission and non remission.		1
Track how plasmablast levels using expression markers such as CD19 and CD27 change from before to after treatment in Crohn's disease patients for patients in remission and non remission.		1
Track how plasmablast levels using expression markers such as CD19 and CD27 change from before to after treatment in Crohn's disease patients for patients in remission and non remission.		1
Track how plasmablast levels using expression markers such as CD19 and CD27 change from before to after treatment in Crohn's disease patients for patients in remission and non remission.		1
Results	0	8	2	0	0
